# Actinobacteriophage Inteins: Host Diversity, Local Dissemination, and Non-Canonical Architecture

**DOI:** 10.1101/2025.01.02.630785

**Authors:** Sophia P. Gosselin, Danielle Arsenault, Johann Peter Gogarten

## Abstract

Intein presence within Actinobacteriophages (within PhagesDB) was last surveyed in 2016, and despite a 5-fold increase in the size of the database, has not been updated since. To address this, we present a modern survey of the current iteration of the PhagesDB database. We developed a new algorithm — Iterative Cluster Expansion BLAST (ICE-BLAST) — to expand our search to more divergent sequences. Nearly 800 inteins were retrieved through this process; the majority of which were previously unreported. We describe the nature of these inteins, their classes, integration target sites, distribution within phage clusters, and explore the geographical location of nearly identical intein sequences found in divergent exteins. Our findings suggest that these inteins recently invaded local phage populations. We also find two instances of a Cas4 exonuclease intein evolving from a terminase large subunit intein, and propose a model by which one of these inteins was able to utilize sequence similarity conferred by a shared nucleotide binding site to jump between genes. Additionally, we find inteins with never-before-reported homing endonucleases, and inteins with homing endonucleases encoded in a reading frame separate from that which encodes the extein and the intein’s self-splicing domain. We provide predicted structures for these elements and hypothesize on their evolution and relation to free-standing homing endonucleases within phage genomes. Finally, we provide evidence that these “non-canonical” inteins are still transferring between host genomes, in a fashion similar to other inteins with canonical homing endonucleases within the dataset.
