## Supplemental Tables for "Actinobacteriophage Inteins: Host Diversity, Local Dissemination, and Non-Canonical Architecture": Supplemental_Table2.xlsx

### Sheet: Sheet1
"Event1" = extein switch involving phage Frankenweenie "Event 2" = extein switch involving phages ScoobyDoobyDoo and LittleE
Intein tree topology constraint	AU	RSS	d	c
Constrained by Event (Event 1 terminase + Event 1 Cas4) , (Event 2 terminase + Event 2 Cas4)	0.998	3.823	-2.879	-0.004
Constrained by gene (Event 1 terminase + Event 2 terminase) , (Event 1 Cas4 + Event 2 Cas4)	0.002	3.823	2.879	0.004
