## Supplemental Tables for "Actinobacteriophage Inteins: Host Diversity, Local Dissemination, and Non-Canonical Architecture": Supplemental_Table3.xlsx

### Sheet: Sheet1
Intein ID	Extein Description	Host	Intein Nucl Start	Intein Nucl End	Database	Accession or Link
AP-Aaphi23 MupF	Putative minor head protein	Haemophilus phage Aaphi23	N/A	N/A	Inbase	https://inbase.ligsciss.com/iwai/InBase/tools.neb.com/inbase/intein841b.html?name=AP-Aaphi23+MupF
Hwa MCM-2	ATP-dependent DNA helicase, CDC	Haloquadratum walsbyi DSM 16790	N/A	N/A	Inbase	https://inbase.ligsciss.com/iwai/InBase/tools.neb.com/inbase/intein7397.html?name=Hwa+MCM-2
Hwa MCM-4	ATP-dependent DNA helicase, CDC	Haloquadratum walsbyi DSM 16790	N/A	N/A	Inbase	https://inbase.ligsciss.com/iwai/InBase/tools.neb.com/inbase/intein90fe.html?name=Hwa+MCM-4
Pab Lon	ATP-dependent protease LA	Pyrococcus abyssi	N/A	N/A	Inbase	https://inbase.ligsciss.com/iwai/InBase/tools.neb.com/inbase/intein16db.html?name=Pab+Lon
ArcherS7 CDS 214	Cas4 Exonuclease	Mycobacterium phage ArcherS7	448	1440	Genbank	AGM13864.1
Hma CDC21	Cell division control protein 21	Haloarcula marismortui ATCC 43049	N/A	N/A	Inbase	https://inbase.ligsciss.com/iwai/InBase/tools.neb.com/inbase/intein9db8.html?name=Hma+CDC21
Ceu ClpP	ClpP protease	Chlamydomonas eugametos (chloroplast)	N/A	N/A	Inbase	https://inbase.ligsciss.com/iwai/InBase/tools.neb.com/inbase/intein9cc2.html?name=Ceu+ClpP
Ama MADE823	Cth-ATCC27405 TerA	Alteromonas macleodii phage	N/A	N/A	Inbase	https://inbase.ligsciss.com/iwai/InBase/tools.neb.com/inbase/intein5b4b.html?name=Ama+MADE823
Maeo-N3 Helicase	DEAD/DEAH box helicase domain protein	Methanococcus aeolicus Nankai-3	N/A	N/A	Inbase	https://inbase.ligsciss.com/iwai/InBase/tools.neb.com/inbase/intein53f0.html?name=Maeo-N3+Helicase
Mau-ATCC27029 GyrA	DNA gyrase subunit A	Micromonospora aurantiaca ATCC 27029	N/A	N/A	Inbase	https://inbase.ligsciss.com/iwai/InBase/tools.neb.com/inbase/intein64af.html?name=Mau-ATCC27029+GyrA
Lsp-PCC8106 GyrB	DNA gyrase subunit B	Lyngbya sp. PCC 8106	N/A	N/A	Inbase	https://inbase.ligsciss.com/iwai/InBase/tools.neb.com/inbase/inteinc221.html?name=Lsp-PCC8106+GyrB
Cra-CS505 GyrB	DNA gyrase, B subunit	Cylindrospermopsis raciborskii CS-505	N/A	N/A	Inbase	https://inbase.ligsciss.com/iwai/InBase/tools.neb.com/inbase/intein130c.html?name=Cra-CS505+GyrB
Alice CDS 175	DNA Helicase	Mycobacterium phage Alice	448	1524	Genbank	AEJ94480.1
Bobi CDS 73	DNA Methylase	Mycobacterium phage Bobi	592	1662	Genbank	AGS82265.1
Brocaly CDS 61	DNA Methylase	Mycobacterium phage Brocalys	2320	3312	Genbank	AMS01768.1
AP-APSE1 dpol	DNA polymerase A (Pol I or family A)	Acyrthosiphon pisum phage	N/A	N/A	Inbase	https://inbase.ligsciss.com/iwai/InBase/tools.neb.com/inbase/intein9fce.html?name=AP-APSE1+dpol
SaP-SETP12 dpol	DNA polymerase A (Pol I or family A)	Salmonella phage SETP12	N/A	N/A	Inbase	https://inbase.ligsciss.com/iwai/InBase/tools.neb.com/inbase/intein2040.html?name=SaP-SETP12+dpol
APMV Pol	DNA polymerase B (alpha or family B)	Acanthomoeba polyphaga Mimivirus	N/A	N/A	Inbase	https://inbase.ligsciss.com/iwai/InBase/tools.neb.com/inbase/intein8a5d.html?name=APMV+Pol
Hwa PolB-1	DNA polymerase B (alpha or type-B family)	Haloquadratum walsbyi DSM 16790	N/A	N/A	Inbase	https://inbase.ligsciss.com/iwai/InBase/tools.neb.com/inbase/inteina4ec.html?name=Hwa+PolB-1
Hma PolB	DNA polymerase B elongation subunit	Haloarcula marismortui ATCC 43049	N/A	N/A	Inbase	https://inbase.ligsciss.com/iwai/InBase/tools.neb.com/inbase/inteina112.html?name=Hma+PolB
Cme-boo Pol-II	DNA polymerase II, DP2 subunit, PolC_DP2	Candidatus Methanoregula boonei 6A8	N/A	N/A	Inbase	https://inbase.ligsciss.com/iwai/InBase/tools.neb.com/inbase/intein517d.html?name=Cme-boo+Pol-II
Amax-CS328 DnaX	DNA polymerase III, subunits gamma and tau	Arthrospira maxima CS-328	N/A	N/A	Inbase	https://inbase.ligsciss.com/iwai/InBase/tools.neb.com/inbase/inteinc2bd.html?name=Amax-CS328+DnaX
Mesp-FS406 PolB-1	DNA polymerase Pol2,DNA polymerase family B	Methanocaldococcus sp. FS406-22	N/A	N/A	Inbase	https://inbase.ligsciss.com/iwai/InBase/tools.neb.com/inbase/intein4939.html?name=Mesp-FS406+PolB-1
BillKnuckles CDS 54	DNA Primase	Mycobacterium phage BillKnuckles	337	1272	Genbank	AER48345.1
EP-Min27 Primase	DNA primase, Helicase	Enterobacteria phage Min27	N/A	N/A	Inbase	https://inbase.ligsciss.com/iwai/InBase/tools.neb.com/inbase/intein6a3e.html?name=EP-Min27+Primase
Cmo RPB2	DNA-directed RNA polymerase beta subunit, fragment 2	Chlamydomonas moewusii UTEX 97	N/A	N/A	Inbase	https://inbase.ligsciss.com/iwai/InBase/tools.neb.com/inbase/inteinae1e.html?name=Cmo+RPB2+%28RpoBb%29
Bde-JEL197 RPB2	DNA-directed RNA polymerase II, second largest subunit	Batrachochytrium dendrobatidis JEL197	N/A	N/A	Inbase	https://inbase.ligsciss.com/iwai/InBase/tools.neb.com/inbase/inteind583.html?name=Bde-JEL197+RPB2
Hwa rPol A	DNA-directed RNA polymerase subunit A	Haloquadratum walsbyi DSM 16790	N/A	N/A	Inbase	https://inbase.ligsciss.com/iwai/InBase/tools.neb.com/inbase/inteinc124.html?name=Hwa+rPol+A%27%27
Aeh DnaB-1	DnaB Helicase	Alkalilimnicola ehrlichei MLHE-1	N/A	N/A	Inbase	https://inbase.ligsciss.com/iwai/InBase/tools.neb.com/inbase/intein3ed9.html?name=Aeh+DnaB-1
Aeh DnaB-2	DnaB helicase	Alkalilimnicola ehrlichei MLHE-1	N/A	N/A	Inbase	https://inbase.ligsciss.com/iwai/InBase/tools.neb.com/inbase/intein4f00.html?name=Aeh+DnaB-2
Csp-PCC7425 DnaB	DnaB helicase	Cyanothece sp. PCC 7425	N/A	N/A	Inbase	https://inbase.ligsciss.com/iwai/InBase/tools.neb.com/inbase/inteinf9ca.html?name=Csp-PCC7425+DnaB
Gob DnaE	DnaE pol subunit, DNA polymerase III alpha subunit	Gemmata obscuriglobus UQM2246	N/A	N/A	Inbase	https://inbase.ligsciss.com/iwai/InBase/tools.neb.com/inbase/intein3f38.html?name=Gob+DnaE
Mcht-PCC7420 DnaE-1	DnaE pol subunit, DNA polymerase III alpha subunit	Microcoleus chthonoplastes PCC7420	N/A	N/A	Inbase	https://inbase.ligsciss.com/iwai/InBase/tools.neb.com/inbase/inteinf5cb.html?name=Mcht-PCC7420+DnaE-1
Pma-ExH1 DnaE	DnaE pol subunit, DNA polymerase III alpha subunit	Persephonella marina EX-H1	N/A	N/A	Inbase	https://inbase.ligsciss.com/iwai/InBase/tools.neb.com/inbase/intein3e0e.html?name=Pma-ExH1+DnaE
Bde-JEL423 eIF-5B	Eukaryotic translation initiation factor 5B	Batrachochytrium dendrobatidis JEL423	N/A	N/A	Inbase	https://inbase.ligsciss.com/iwai/InBase/tools.neb.com/inbase/intein0ac5.html?name=Bde-JEL423+eIF-5B
Fac-Fer1 SufB	FeS assembly protein SufB	Ferroplasma acidarmanus	N/A	N/A	Inbase	https://inbase.ligsciss.com/iwai/InBase/tools.neb.com/inbase/intein01d8.html?name=Fac-Fer1+SufB+%28Fac+Pps1%29
Pfl Fha BIL	Filamentous hemagglutinin	Pseudomonas fluorescens Pf-5	N/A	N/A	Inbase	https://inbase.ligsciss.com/iwai/InBase/tools.neb.com/inbase/intein42c5.html?name=Pfl+Fha+BIL
Dhan GLT1	Glutamate synthase	Debaryomyces hansenii CBS767	N/A	N/A	Inbase	https://inbase.ligsciss.com/iwai/InBase/tools.neb.com/inbase/inteina2a5.html?name=Dhan+GLT1
MP-Be gp51	gp51	Mycobacteriophage Bethlehem	N/A	N/A	Inbase	https://inbase.ligsciss.com/iwai/InBase/tools.neb.com/inbase/intein8a26.html?name=MP-Be+gp51
Cce Hyp1-Csp-2	Hypothetical, UPF0027-containing protein	Cyanothece sp. ATCC 51142	N/A	N/A	Inbase	https://inbase.ligsciss.com/iwai/InBase/tools.neb.com/inbase/inteina551.html?name=Cce+Hyp1-Csp-2
Mja KlbA	KlbA, kilB operon ORF A	Methanococcus jannaschii	N/A	N/A	Inbase	https://inbase.ligsciss.com/iwai/InBase/tools.neb.com/inbase/intein5077.html?name=Mja+KlbA
Mesp-FS406-22 LHR	Large helicase related protein	Methanocaldococcus sp. FS406-22	N/A	N/A	Inbase	https://inbase.ligsciss.com/iwai/InBase/tools.neb.com/inbase/inteina3f0.html?name=Mesp-FS406-22+LHR
Alice CDS 3	Nucleotidyltransferase	Mycobacterium phage Alice	577	1581	Genbank	AEJ94269.1
Cwa PEP	Phosphoenolpyruvate synthase	Crocosphaera watsonii WH 8501	N/A	N/A	Inbase	https://inbase.ligsciss.com/iwai/InBase/tools.neb.com/inbase/intein90b6.html?name=Cwa+PEP
Aeneas CDS 53	Phosphoesterase	Mycobacterium phage Aeneas	283	1233	Genbank	AFL48067.1
Beanwater CDS 82	Portal Protein	Mycobacterium phage BeanWater	346	1149	Genbank	ATN87536.1
Maeo-N3 RtcB	Protein of unknown function UPF0027	Methanococcus aeolicus Nankai-3	N/A	N/A	Inbase	https://inbase.ligsciss.com/iwai/InBase/tools.neb.com/inbase/intein2786.html?name=Maeo-N3+RtcB
Abr PRP8	PRP8, pre-mRNA splicing factor	Aspergillus brevipes FRR2439	N/A	N/A	Inbase	https://inbase.ligsciss.com/iwai/InBase/tools.neb.com/inbase/intein37bf.html?name=Abr+PRP8
Alice CDS 247	Putative Integrin	Mycobacterium phage Alice	562	1326	Genbank	AEJ94469.1
Pho RadA	RadA DNA repair protein	Pyrococcus horikoshii OT3	N/A	N/A	Inbase	https://inbase.ligsciss.com/iwai/InBase/tools.neb.com/inbase/intein1634.html?name=Pho+RadA
Mbo RecA	RecA	Mycobacterium bovis subsp. bovis AF2122/97	N/A	N/A	Inbase	https://inbase.ligsciss.com/iwai/InBase/tools.neb.com/inbase/inteinc883.html?name=Mbo+RecA
Mch RecA	RecA	Mycobacterium chitae	N/A	N/A	Inbase	https://inbase.ligsciss.com/iwai/InBase/tools.neb.com/inbase/intein86ca.html?name=Mch+RecA
Hwa RCF	Replication factor C	Haloquadratum walsbyi DSM 16790	N/A	N/A	Inbase	https://inbase.ligsciss.com/iwai/InBase/tools.neb.com/inbase/intein58a6.html?name=Hwa+RCF
Maeo RFC	Replication factor C	Methanococcus aeolicus Nankai-3	N/A	N/A	Inbase	https://inbase.ligsciss.com/iwai/InBase/tools.neb.com/inbase/inteinc963.html?name=Maeo+RFC
Mein-ME RFC	Replication factor C	Methanocaldococcus infernus ME	N/A	N/A	Inbase	https://inbase.ligsciss.com/iwai/InBase/tools.neb.com/inbase/intein2680.html?name=Mein-ME+RFC
Mja r-Gyr	Reverse gyrase	Methanococcus jannaschii	N/A	N/A	Inbase	https://inbase.ligsciss.com/iwai/InBase/tools.neb.com/inbase/intein5839.html?name=Mja+r-Gyr
Ace RIR1	Ribonucleoside diphosphate reductase, class I	Acidothermus cellulolyticus 11B	N/A	N/A	Inbase	https://inbase.ligsciss.com/iwai/InBase/tools.neb.com/inbase/intein6bce.html?name=Ace+RIR1
Avin RIR1 BIL	Ribonucleoside- diphosphate reductase, alpha subunit	Azotobacter vinelandii	N/A	N/A	Inbase	https://inbase.ligsciss.com/iwai/InBase/tools.neb.com/inbase/inteinfc10.html?name=Avin+RIR1+BIL
BsuP-M1918 RIR1	Ribonucleoside- diphosphate reductase, alpha subunit	B.subtilis M1918 phage	N/A	N/A	Inbase	https://inbase.ligsciss.com/iwai/InBase/tools.neb.com/inbase/inteinfdd0.html?name=BsuP-M1918+RIR1
Gvi RIR1-1	Ribonucleoside- diphosphate reductase, alpha subunit	Gloeobacter violaceus, PCC 7421	N/A	N/A	Inbase	https://inbase.ligsciss.com/iwai/InBase/tools.neb.com/inbase/intein6d14.html?name=Gvi+RIR1-1
Hwa RIR1-2	Ribonucleoside- diphosphate reductase, alpha subunit	Haloquadratum walsbyi DSM 16790	N/A	N/A	Inbase	https://inbase.ligsciss.com/iwai/InBase/tools.neb.com/inbase/inteina5c6.html?name=Hwa+RIR1-2
Pab RIR1-1	Ribonucleoside- diphosphate reductase, alpha subunit	Pyrococcus abyssi	N/A	N/A	Inbase	https://inbase.ligsciss.com/iwai/InBase/tools.neb.com/inbase/intein7ae9.html?name=Pab+RIR1-1
Aave-AAC001 RIR1	ribonucleoside-diphosphate reductase, class I	Acidovorax avenae subsp. citrulli AAC00-1	N/A	N/A	Inbase	https://inbase.ligsciss.com/iwai/InBase/tools.neb.com/inbase/intein70bc.html?name=Aave-AAC001+RIR1
Mcht-PCC7420 RIR1-1	ribonucleoside-triphosphate reductase	Microcoleus chthonoplastes PCC 7420	N/A	N/A	Inbase	https://inbase.ligsciss.com/iwai/InBase/tools.neb.com/inbase/inteincb99.html?name=Mcht-PCC7420+RIR1-1
CbP-C-St RNR	Ribonucleotide reductase, class III	Clostridium botulinum phage C-St	N/A	N/A	Inbase	https://inbase.ligsciss.com/iwai/InBase/tools.neb.com/inbase/inteinad95.html?name=CbP-C-St+RNR
Mja RNR-2	Ribonucleotide reductase, class III	Methanococcus jannaschii	N/A	N/A	Inbase	https://inbase.ligsciss.com/iwai/InBase/tools.neb.com/inbase/intein249f.html?name=Mja+RNR-2
Maeo RNR	Ribonucleotide-triphosphate reductase, class III	Methanococcus aeolicus Nankai-3	N/A	N/A	Inbase	https://inbase.ligsciss.com/iwai/InBase/tools.neb.com/inbase/intein8576.html?name=Maeo+RNR
Dra Snf2-c	SNF2/Rad54 helicase	Deinococcus radiodurans R1 TIGR	N/A	N/A	Inbase	https://inbase.ligsciss.com/iwai/InBase/tools.neb.com/inbase/inteine00e.html?name=Dra+Snf2-c
Alice CDS 239	Terminase	Mycobacterium phage Alice	865	1671	Genbank	AEJ94461.1
ABCat CDS 8	Terminase, Large Subunit	Mycobacterium phage ABCat	277	1269	Genbank	GR48848.1
AlanGrant CDS 5	Terminase, Large Subunit	Mycobacterium phage AlanGrant	787	1686	Genbank	AKF14670.1
PauloDiaboli CDS 72	Terminase, Large Subunit	Microbacterium phage PauloDiaboli	295	1101	Genbank	QIG57807.1
Cpa ThrRS	Threonyl-tRNA synthetase	Candida parapsilosis CLIB214	N/A	N/A	Inbase	https://inbase.ligsciss.com/iwai/InBase/tools.neb.com/inbase/intein29cd.html?name=Cpa+ThrRS
Gizmo CDS 97	Thymidylate Synthase	Mycobacterium phage Gizmo	253	1023	Genbank	AGM13387.1
Hut MCM-2	transcriptional regulator, XRE family	Halorhabdus utahensis DSM 12940	N/A	N/A	Inbase	https://inbase.ligsciss.com/iwai/InBase/tools.neb.com/inbase/intein0802.html?name=Hut+MCM-2
Maeo-N3 UDP GD	UDP-glucose 6-dehydrogenase	Methanococcus aeolicus Nankai-3	N/A	N/A	Inbase	https://inbase.ligsciss.com/iwai/InBase/tools.neb.com/inbase/intein9b7a.html?name=Maeo-N3+UDP+GD
Cgl VMA	Vacuolar ATPase subunit A	Candida glabrata	N/A	N/A	Inbase	https://inbase.ligsciss.com/iwai/InBase/tools.neb.com/inbase/intein5b26.html?name=Cgl+VMA
Pab VMA	Vacuolar ATPase subunit A	Pyrococcus abyssi	N/A	N/A	Inbase	https://inbase.ligsciss.com/iwai/InBase/tools.neb.com/inbase/intein0466.html?name=Pab+VMA
