## Supplemental Tables for "Actinobacteriophage Inteins: Host Diversity, Local Dissemination, and Non-Canonical Architecture": Supplemental_Table5.xlsx

### Sheet: Sheet1
Cluster #	Centroid Phage	60% Concensus Insertion Sequence (+/-30)
0	P1201	CTCAAGAACATCCTCCGTCAGAAGCATCACTCTGTGCTGGAGCACACCAGCTTCACGTTC
1	LRRHood	CCNGAGCTGATCGAGGCCTACGGNTGGGATACCAAGACCGGCTATCACGCGCTGCGCCTG
2	Lahirium	GAGTACGACTACCAGGTCGAGTACTTGGAGTCGCAAATGCGTGGCGCAGACTTTGAGCGC
3	Pinkcreek	GAGGTGATGGAGAATTGGAGGTACATCGACTCCTTCGGCCTGGGATCCAACGTCGGACGC
4	Job42	CAGAAACGCCGCAACGTTCAAATGCACGTGTGCCCCTTGCAGTTCGACATCGTTGACCGG
5	Belphegor	CTCGAGGGCGCCAGCGGCATGAATCACTGGTCGGCGTGGTCGCTCGACGAGTCCGAGATC
6	Darwin	GCCGTCCTAACCAACATTTCCTTCATGGAGTGCGTCCATGCACGCTCCTACTCCTCAATC
7	Magnito	TGGATCGGGGCTCATGAAGGGAACCACGACTCCCGGGCCAGGGACTATCTCTCCAAGAAC
8	Settecandela	CCGTCCTCACCCTGGCAGAAGTCCGGCAAGTGCTACGGCCTCTACCAGGAGGGCTCGGTG
9	YungMoney	ATGATCTTCATCGGCCCCCAAACCGGCAAGAGCACCCGCACCTCACGCTGGTTGCCGTTC
10	Kamryn	AACGGTCAGGTGATTCCCGTCGAACTGAAGACCCAGAACAGCCGGTCGTTCGACTTCCAG
11	CN1A	GCCATCAAGAGCGCCAACGGCTGCGGGAAGAGCATGGACCTCGCAGACCTCATCACTTGG
12	ZygoTaiga	CGCGAGCATCACCGTCACAGGTCGGGCTTTAGCTACAACGAGGAGAGTGGGCGCTACAAG
13	C3PO	AACGTNGGNAGAATCTCNATGTCCAACTTNTGTTCGGAGATTCTACAGCCTCAGACGGCA
14	GordDuk1	GAAACCTCTGTCGAAGGTTATAACGTACTTTGCGGGATCATTGACGAGGGTGACAGCCAT
18	BobBob	TCACCGACCTACCGCGAAGTGCTCGTNATGACAAGGTGGCACGAGGACGACCTCGCCGGC
19	ChaylaJr	CCGTGGCACAAGCAGGGTCGCAAGGGGTACTGCATCTTCATCGGNGACGAGAAGCCCTAC
20	JayJay	GAAGAAGAGCTCAAGACCATCAGACACTGGTGCCGCCTCTTCTATGCCACCCACGACCTG
35	ShiLan	ATCCGCGACTCNATCGCNTGGCTNTACGGGAGCGGCTTCCCGAAGTCGCTCGACGTNTCN
36	BlueCrab	ATCCGNGACTCCATCGCNTGGCTGTACGGCAGCGGGTTCCCGAAGTCGCTCGACGTATCC
37	Petp2012	AGCCACACGGTAGCTATCGCCGAGGGAGAGTGCGACACGATTGCGGCGTCTGTCGCGGGG
38	Kalah2	GGCCTGATGGTTAGCCGGCAGAACGGCAAGAGCATCCTGGAGGCCATTGAGCTCGCTGGG
39	Cantare	GACAAGGAAAACGACAAGTACAAGCTACAGAGTGCGGAATATCAGTTCATTGGCTTCGAC
40	JonJames	GGTAAGGCCACCCTTGTGCTAGCAGATGAAACCCACCTCTGGAAGACTAACGAGCTCCAC
41	Command613	TGGATTGAGCTCGCGCGCAAGAACGGCAAAACCGAACTCCTCGCCGGAATCATGCTCTAC
42	ViaConlectus	ATGATCTTCACNCCGTCGCAGGTCGGCAAGTCGACGCGTGTGTCGCAGTGGTTCCCGTTT
43	Malisha	GCCTCTGCGAACTTTGGTTCGCACGACAACTGTAAGTGTGTGGCTGTTCCCGCTTTTGGC
44	Sejanus	GACGCCGACGAGCTGCAGAAAGTGTGGGTGTGCACCATCGACGGCAAGACCAGGCCATCG
46	Cece	GACGTGCGAGAGGTTATCGTTGAAGGTGAATCCGGTATTCTCGCCGTCTCGCCCGAGTCC
47	Sedona	TCGCCGACNTACCGCGAAGTGCTCGTTATGACGCGCTGGCACGAGGACGACCTCGCCGGC
48	Astraea	GCCATGACTTACCTGGCATCGAGCCCCTACTCGAANATNGGCAAGTTCTACGAGCTCTAC
53	BearBQ	GTGTGGGGTGGTGTGAACTGGGGGGACTGCTCCGGAGCCATGTCGGCGTTCGCGCGTATG
54	Gizmo	AAGCTGCTCATCCCGGAGATCAAGTTCTCCACGCTCAACCTGCGTGACGAGGCCCAAGAG
55	GordTnk2	GAGAAAGATTATGCCGAAGAGGCTTGGAATACTATTCACGGTCGTATTGCTAGCCGTTTT
56	Gmala1	ATGTTCACTGGCGGCATTGGCGTCGGGAAATCAACCCTAGCCAGTATCGCGTTGACCTAT
57	ScoobyDoobyDoo	ACCGAGGGTGAGCTGGTGGTCGAGTTCAAGACACAGAACAGCAGGGCCTTCGCCTTCCAG
58	Anglerfish	ATCACGATCGCCGCGGTCTCCCAGGACCAGACGAAGAACACGTTCTCGCTGTTCCCGATC
59	CMP1	ATCGTAAAGTCTTGCAACGGTGTCGGCAAGACGCGCCTGGCCGGAGACCTCGTGACGTGG
60	Vivi2	ATCTCGGTCGCACCNCACGAGGTGATCAACTGCCGGTGCACGATGCTNATNTACGACGAC
62	PauloDiaboli	GACGTNCGAGAGGTTATCGTTGANGGTGAATCGGGCATCNTCGCGGTCTCNCCGNNNTCC
63	Phlyer	AGCCCCGAGGCGTCCATGATCCTGATCCAGACCAGGTGGCACCCCGAAGACCTGTCCGGC
69	Colt	CCCGAGCTGATCGCCAAGCATGGCTGGGATACCAAGACCGGCTATCACGCGCTGCGCCTG
70	B22	CCGGTGGATGTGATCTGTGGCGGGAGCCCCTGTCAGGACCTGTCCATGGCCGGACGGCGG
71	GMA3	GAGACCTCGGTGGAGGGTTATAACGTTCTCTGCGGGATCATTGACGAGGGCGATAGCCAT
72	Scioto	ATCTCGGTGGCGCCGCACGAGGTGATCAACTGCCGGTGCACGATGCTGATCTACGACGAC
73	Phoebus	GAAATCGTGATCACCCAGAAGCTCCACGGCTCGTCTATCCGTGTTGGGCGAGTGCCTTGC
74	Kela	GTCGTCGCCTCCTGCCACGGCACCGGNAAGTCGATGATCGCCTCGGTNCTCGCNTGCTGG
79	Lederberg	ATCCCCGCAGCCGTTGGCGTCGACATCGGCTGCGGCATGATCGCCGCCCGCACCCGCTAC
80	Nebkiss	GACCCCGCCAGTTTTATTATCTTGAATGAGAGTCACCACATGACCGCCACTAATGGTGGG
81	Traft412	GACGGTGAGGTGCTGGTGGTCGACTATAAAACGGGACTCAAGCCCGGAGATGACTTTCAG
82	REQ3	GCCCGCGCCGCAGGGTTTCAGCATCCGAACTGCGGCCATGCCGTCAGCGCGTTCGTGCCC
83	Sticker17	GCAGGTGGATTTAACCAGGGGGTTGCTCACACACAGGTATATCTGTGGATGCTCAACGCT
84	Philon9	GGTTCCATCTACAAGGTACCGGTGGAGAACTCTTTGTGGTACCCGCTGCTGATGCAGAAC
87	GMA6	CAGCGCGACGCAGACAAGTACAAGTTCCAGTCCGCTGAGTATCAGTTCATCGGCTTCGAT
88	Omega	CTGATCATTCACTCCGCTCACGAGTTCAAGACCGCCGTCAACGGCATGGAGCGCTTGGAA
89	Shaqnato	TTCCTGAACTGGTCGGCGGGCTCGGGGAAAAGCTTTTGTGCCGCCGCCGGGGCCCGCGCG
90	Frankenweenie	CCACGCAAGAAGACCCTGGTCGACTGGAAGACAACCGACCTGAAGAAGCTGAAGAAGTAC
91	Kewpiedoll	ATTTCGGTCGCACCTCACGAGGTGATCAACTGCAGGTGCACCATGCTTGTGTACGACGAC
92	Pumpernickel	GAAGTGCGAGAGGTTATCGTTGAAGGTGAATCTGGAATCCTCGCTATCTCCCCGCCCGAT
102	P1201	AACCTCTCCCTACCCAAGGGTTCCGCAAAGACTGAGTTGATGGCGCTGATCTCGAACGTC
103	P1201	AACATTGGTCGCATTAAGAGCTCCAACTTGTGCTCGGAGATTTTCCAGCCATCCTCGCCT
104	Mcklovin	GACTACGGCGCCGGCACCAACGCCGACCACTCGGACCACGTNCACTGGGCGATGGCNGCG
105	Vincenzo	GCCCCCGATGCGTCGATAATCCTCATTCAGACGAGGTGGCACCCCGAAGACTTGGCGGGC
106	Wojtek	TTCATGGTCACTTCGGCGACCTACAGCTTCAACATCGCTCACTGCGTCAGCTACAGCATG
107	Nordenberg	ATCTCGGTCGCACCNCACGAGGTGATCAACTGCCGGTGCACGATGCTGATCTACGACGAC
108	Clown	CGCGGCGGCCTCACCGGCCAGCCCATGGACTGCGGGATCATCGACGACCCCGTGAAGGAC
