## Supplemental Tables for "Actinobacteriophage Inteins: Host Diversity, Local Dissemination, and Non-Canonical Architecture": Supplemental_Table6.xlsx

### Sheet: Sheet1
	$ The 95% High Probability Density interval is given in square brackets.
	Shape parameter for the Gamma distribution to describe Among Site Rate variation $	Fraction of sites estimated to be under purifying selection (dN/dS<1) $	Average dN/dS value for sites under purifying selection$
Intein	4.7 [1.92, 8.01]	0.740 [0.653, 0.833]	0.0777 [0.004, 0.185]
Extein	0.065 [0.013, 0.095]	0.895 [0.857, 0.934]	0.0066 [0.0012, 0.0133]
